# Aberrant glycosylation reveals unexpected clinical outcomes between Luminal B and Basal high stemness index breast cancer cohorts

**DOI:** 10.1101/2024.10.14.618079

**Authors:** Mia Truter, Kevin J. Naidoo

## Abstract

Cancer stem cells facilitate tumorigenesis by hijacking normal developmental pathways, the activity of which are modulated by glycosylation. Aberrant glycosylation is a key hallmark of cancer, but little is known of its functional role within the tumorigenesis system and integrated molecular and cellular cancer landscape. The clinical and phenotypic diversity in breast cancer suggests activation of various biochemical mechanisms, each likely accompanied by unique aberrations in glycosylation. Here we investigate the mechanistic links between glycosylation and breast cancer stemness for subtypes defined by the expression hormone receptors: estrogen (ER), progesterone (PR) and human epidermal growth factor (HER2). Specifically, we consider Basal and Luminal B, the two most highly stem subtypes. These two have significanlty different patient prognoses when accounting for degree of stemness. In the case of patient samples from the Basal subtype, the high stem state is protective, while in samples studied that were identified as Luminal B subtype, the high stem state becomes a risk factor over time. By undertaking a combined machine learning and bioinformatics analysis, we show that patient prognosis varies due to activation of distinct glycosylation pathways that fit into the wider tumorigenic landscape. In the high stem Basal cohort, glycosylation of immune cell surface receptors functions to maintain stemness and facilitates an activated immune response. In comparison, aberrant mannosylation and protein trafficking promote tumorigenesis through metabolic dysregulation in the high stem Luminal B cohort. These findings suggest that glycosylation plays an integral role in tumorigenesis far more so than the important role that has been identified for specific glycans, glycoenzymes or glycogens. In a systems analysis of Basal and Luminal B subtypes, we find that their aberrant glycosylation to be specific and different from each other particular with respect to high stem cases. This opens up an avenue for personalised glycosylation-based cancer diagnostics and therapeutics discovery.

**Significance:** Aberrant glycosylation gene expression screening of Basal and Luminal B breast cancer subtypes reveals differences in their phenotypic and clinical outcomes as a function of stemness helpful for personalised diagnostic and treatment.
