## Supplementary_Figure_S1 and Supplementary_Table_S1 for "Aberrant glycosylation reveals unexpected clinical outcomes between Luminal B and Basal high stemness index breast cancer cohorts": Supplementary_Table_S1_GEStemCell.csv

Candidate Gene	log2FoldChange (LumB-HS vs Basal-HS)	padj	classification
COL1A2	0.342923492	0.009960509	LumB-HS specific
COL3A1	0.292391373	0.031699274	LumB-HS specific
HLA-B	-1.057871044	2.29E-14	Basal-HS specific
HLA-C	-0.724319885	2.96E-09	Basal-HS specific
HLA-A	-1.085657946	1.34E-17	Basal-HS specific
MYL12B	-0.247859467	0.000182769	Basal-HS specific
XRCC5	0.117225657	0.040424946	LumB-HS specific
SF3B1	0.206027584	0.002685534	LumB-HS specific
QSOX1	-0.508455762	0.000284842	Basal-HS specific
PPDPF	0.585627672	1.45E-08	LumB-HS specific
SURF4	-0.136104997	0.017756471	Basal-HS specific
ATP5F1E	0.206294885	0.023329279	LumB-HS specific
CAPN1	-0.418386352	2.95E-08	Basal-HS specific
SOD1	0.264462761	0.002981202	LumB-HS specific
SERF2	0.2505379	0.025433105	LumB-HS specific
HK1	0.489232752	1.89E-09	LumB-HS specific
NCKAP1	-0.255632553	0.000471355	Basal-HS specific
ATP1B1	-0.441804244	0.004889687	Basal-HS specific
HNRNPD	-0.370296453	1.49E-11	Basal-HS specific
CHMP4B	0.185491448	0.00981288	LumB-HS specific
SHISA5	0.38313689	3.37E-07	LumB-HS specific
CALM3	0.162511814	0.025640771	LumB-HS specific
UBR5	0.465678554	2.49E-06	LumB-HS specific
SRPRA	-0.307219118	4.58E-06	Basal-HS specific
IRF6	-0.417309249	0.000203696	Basal-HS specific
LMAN2	0.234173482	0.005625789	LumB-HS specific
WAC	-0.174579443	0.004089014	Basal-HS specific
BPNT2	0.471906632	5.35E-08	LumB-HS specific
PGRMC1	-0.471609361	4.19E-09	Basal-HS specific
UBB	0.16660321	0.034035252	LumB-HS specific
NAP1L4	0.258632391	9.46E-06	LumB-HS specific
SEC63	-0.176757311	0.04590428	Basal-HS specific
ANP32A	0.152227484	0.018482637	LumB-HS specific
UBTF	0.32439269	6.76E-10	LumB-HS specific
HLA-DQA1	-0.857445917	1.41E-06	Basal-HS specific
APEX1	0.209196677	0.006366589	LumB-HS specific
TRIM44	0.261104724	0.00101583	LumB-HS specific
MYO1D	0.356723442	0.000270357	LumB-HS specific
PROM2	0.304907064	0.025567728	LumB-HS specific
LAP3	-0.281702003	0.005024389	Basal-HS specific
DAD1	0.299420787	0.000205402	LumB-HS specific
ELF3	-0.403181131	6.56E-05	Basal-HS specific
GUSB	0.283590856	0.000958516	LumB-HS specific
INPPL1	0.286507725	0.000261908	LumB-HS specific
TMEM219	0.260379788	0.001079176	LumB-HS specific
RIC8A	0.288594486	6.10E-05	LumB-HS specific
SEMA4B	0.592899262	1.72E-06	LumB-HS specific
UBE2R2	-0.187392166	0.003191818	Basal-HS specific
PSMC5	0.569668533	8.33E-11	LumB-HS specific
PAFAH1B2	-0.252985183	4.65E-05	Basal-HS specific
BSDC1	0.275001676	4.21E-05	LumB-HS specific
SRP68	0.20691443	0.000852237	LumB-HS specific
PTPN12	-0.249575263	0.000645467	Basal-HS specific
RNF167	0.1691535	0.014874844	LumB-HS specific
CTSS	-0.932187763	1.09E-10	Basal-HS specific
HLA-DQB1	-0.823485855	1.06E-06	Basal-HS specific
TBCD	0.539457937	1.15E-09	LumB-HS specific
NDUFS1	0.279399397	0.000164858	LumB-HS specific
HMG20B	0.240750713	0.012539484	LumB-HS specific
SUGP2	0.275887193	8.60E-05	LumB-HS specific
USP24	-0.295468426	0.000135302	Basal-HS specific
B4GALT5	-0.431458021	3.65E-06	Basal-HS specific
CD2BP2	0.53526372	1.61E-13	LumB-HS specific
ATP5PD	0.291455184	0.000595162	LumB-HS specific
MED29	0.332727352	1.27E-06	LumB-HS specific
POMGNT1	0.223756207	0.002701619	LumB-HS specific
PSMB8	-0.619297435	2.64E-06	Basal-HS specific
SLC2A4RG	0.393824236	0.000138452	LumB-HS specific
PPP4R1	-0.249774331	0.000255058	Basal-HS specific
FAM32A	-0.205033203	0.001405204	Basal-HS specific
NRAS	-0.78251499	7.27E-06	Basal-HS specific
F2R	0.584264705	5.77E-08	LumB-HS specific
KEAP1	-0.261230717	0.001431416	Basal-HS specific
GSDMD	0.426405726	0.000758367	LumB-HS specific
ACP5	0.440277709	0.001006658	LumB-HS specific
SEC61B	-0.322149538	3.59E-06	Basal-HS specific
NDUFB10	0.387518783	4.13E-05	LumB-HS specific
KDM3A	-0.16944384	0.035607971	Basal-HS specific
DDAH1	0.387875483	0.001055756	LumB-HS specific
RHOT2	0.342960698	0.000143949	LumB-HS specific
FTSJ3	0.351492715	3.97E-05	LumB-HS specific
SPPL3	-0.151050671	0.022956423	Basal-HS specific
GNPTAB	-0.337613694	4.35E-05	Basal-HS specific
TMOD3	0.245177674	0.003289116	LumB-HS specific
NDUFS8	0.300857703	0.01398808	LumB-HS specific
SMCHD1	-0.394654515	6.14E-06	Basal-HS specific
BTBD1	0.152190853	0.048758656	LumB-HS specific
CDK13	0.115548134	0.049991585	LumB-HS specific
IFI44L	-0.755218491	0.000140311	Basal-HS specific
ISYNA1	0.303142044	0.04725886	LumB-HS specific
BCKDK	0.411562776	8.66E-10	LumB-HS specific
STRN	-0.292832767	9.57E-05	Basal-HS specific
PHF8	0.621133457	2.50E-18	LumB-HS specific
SDHB	-0.23734928	6.06E-05	Basal-HS specific
TEX264	0.640090082	3.16E-13	LumB-HS specific
NAA60	0.403822644	1.15E-09	LumB-HS specific
BRD7	-0.233507517	0.000125145	Basal-HS specific
SMAP2	0.341153844	0.000170918	LumB-HS specific
SLC6A6	0.284833883	0.004389802	LumB-HS specific
TBL1X	0.381906333	8.75E-05	LumB-HS specific
MRPS7	0.323959431	1.18E-05	LumB-HS specific
GYG1	-0.371879345	5.14E-09	Basal-HS specific
RABGAP1L	-0.37457565	4.62E-05	Basal-HS specific
FZD6	-0.341727049	0.012519122	Basal-HS specific
MDM4	0.511971545	1.76E-11	LumB-HS specific
MBOAT1	0.295755948	0.038718287	LumB-HS specific
ATOX1	0.269767201	0.002452414	LumB-HS specific
NUBP2	0.267034023	0.006755916	LumB-HS specific
MANSC1	-0.504441297	8.28E-05	Basal-HS specific
PCSK1	3.748824864	4.34E-06	LumB-HS specific
TPD52L1	-0.461903808	0.001587857	Basal-HS specific
NPRL3	0.212150566	0.002109938	LumB-HS specific
MPDU1	0.434059864	8.40E-10	LumB-HS specific
LOXL1	0.233100568	0.035607971	LumB-HS specific
LNPK	0.288028178	8.83E-05	LumB-HS specific
CTNNBL1	0.272178767	0.000147577	LumB-HS specific
NCDN	0.205097194	0.039047457	LumB-HS specific
ZMYM3	0.130082837	0.030776952	LumB-HS specific
RNMT	-0.263707404	0.000349806	Basal-HS specific
RAI1	0.353410236	2.60E-05	LumB-HS specific
ZBTB33	-0.302008479	0.000338222	Basal-HS specific
C6orf132	-0.476599594	1.11E-05	Basal-HS specific
COMMD4	0.254645985	0.006066709	LumB-HS specific
RNF24	-0.538467101	6.05E-07	Basal-HS specific
MCRS1	0.175540389	0.003647165	LumB-HS specific
ENO2	1.036023591	9.06E-10	LumB-HS specific
SOAT1	-0.871651053	7.01E-10	Basal-HS specific
VHL	0.168074627	0.014454568	LumB-HS specific
MTSS1	0.722565729	2.44E-06	LumB-HS specific
LSM3	0.227942992	0.001994673	LumB-HS specific
DUT	0.264182458	0.001015848	LumB-HS specific
BPIFB1	0.857168593	8.27E-11	LumB-HS specific
CAMSAP1	-0.209774124	0.006392228	Basal-HS specific
ADAMTS12	0.390960014	0.003108166	LumB-HS specific
AREL1	-0.13660344	0.025250656	Basal-HS specific
TELO2	0.307254464	0.001622844	LumB-HS specific
THOC7	-0.248876909	0.000177242	Basal-HS specific
GALNT3	-0.796486353	2.48E-07	Basal-HS specific
IFI44	-0.88076616	3.53E-07	Basal-HS specific
IFIT2	-0.573936502	0.002330819	Basal-HS specific
COPS9	0.576576545	4.05E-08	LumB-HS specific
CCL5	-1.477739782	1.45E-14	Basal-HS specific
ZFC3H1	0.426547741	1.32E-09	LumB-HS specific
MRPL27	0.726783137	2.28E-15	LumB-HS specific
IRF1	-0.802837544	2.10E-09	Basal-HS specific
BASP1	0.337963284	0.028167382	LumB-HS specific
IER3	0.787812444	1.01E-06	LumB-HS specific
OSTF1	-0.282257319	1.49E-05	Basal-HS specific
DPY19L4	0.736508582	3.60E-17	LumB-HS specific
DMAC2	0.240526455	3.58E-05	LumB-HS specific
TRIM69	-0.401449602	6.38E-05	Basal-HS specific
ABCB8	0.369146019	3.99E-06	LumB-HS specific
MRPS33	0.210779383	0.004728729	LumB-HS specific
ZNF444	0.301144373	0.001074208	LumB-HS specific
FADS1	0.423099664	0.004091831	LumB-HS specific
MZT2A	0.600682422	2.14E-06	LumB-HS specific
RPF1	0.147968422	0.022493228	LumB-HS specific
USP13	-0.480877908	1.12E-07	Basal-HS specific
FCER1G	-0.605555472	8.96E-07	Basal-HS specific
MX2	-1.088048876	6.00E-14	Basal-HS specific
EMSY	0.462947995	4.19E-06	LumB-HS specific
ZNF622	0.201114581	0.010500442	LumB-HS specific
SRA1	0.219327333	0.005173641	LumB-HS specific
E4F1	0.414870882	1.16E-05	LumB-HS specific
FGFR3	1.916022777	7.56E-18	LumB-HS specific
ZFYVE19	0.544704751	5.83E-12	LumB-HS specific
GPR137	0.457375662	3.11E-08	LumB-HS specific
CSTPP1	0.3651409	5.35E-06	LumB-HS specific
RECQL5	0.342689765	7.10E-06	LumB-HS specific
NOP14	0.171971992	0.006189102	LumB-HS specific
USP46	0.327524193	7.12E-05	LumB-HS specific
STARD3NL	0.301584175	1.68E-06	LumB-HS specific
SNF8	0.620859317	4.35E-14	LumB-HS specific
ATG7	0.231401938	3.70E-05	LumB-HS specific
ZCCHC7	-0.357691882	9.52E-07	Basal-HS specific
THOC1	-0.349578082	1.35E-06	Basal-HS specific
CIAO3	0.382847587	8.82E-05	LumB-HS specific
CASP8AP2	-0.364188139	0.000125145	Basal-HS specific
SMIM29	0.605288498	1.43E-09	LumB-HS specific
USP28	-0.442290918	1.57E-09	Basal-HS specific
NEDD8	0.325151237	0.000176245	LumB-HS specific
TRAPPC6A	0.320113366	0.007104767	LumB-HS specific
MXD1	-0.239193097	0.027010249	Basal-HS specific
ERV3-1	-0.42457351	0.007333658	Basal-HS specific
GMPPB	0.286802928	0.000173796	LumB-HS specific
MFSD11	0.425860002	9.37E-09	LumB-HS specific
LIMD1	0.203416863	0.001865611	LumB-HS specific
SLC25A43	-0.27690853	0.000445504	Basal-HS specific
CSPP1	0.727473715	1.92E-15	LumB-HS specific
CCDC22	0.290652665	1.26E-05	LumB-HS specific
MZT2B	0.441058589	0.00075737	LumB-HS specific
TTC31	0.313576653	1.31E-08	LumB-HS specific
DMXL2	0.527242503	1.35E-06	LumB-HS specific
SCAMP5	0.720617864	9.21E-09	LumB-HS specific
C6orf47	-0.23812864	0.001777109	Basal-HS specific
LINGO1	0.809801964	6.29E-05	LumB-HS specific
IL2RB	-0.399060695	6.85E-07	Basal-HS specific
LILRB4	-0.710388321	8.19E-06	Basal-HS specific
FN3K	0.606242475	9.06E-07	LumB-HS specific
ASF1A	-0.565537245	1.40E-13	Basal-HS specific
EPSTI1	-0.690791316	6.98E-06	Basal-HS specific
CHST1	0.756905531	0.000297126	LumB-HS specific
TIFA	-0.727171451	6.78E-13	Basal-HS specific
WNT7B	0.976044377	3.23E-07	LumB-HS specific
ELOVL6	0.398389748	0.001945188	LumB-HS specific
METTL5	-0.383507666	1.23E-08	Basal-HS specific
MRPL22	0.179516187	0.013260471	LumB-HS specific
MCUB	-0.582148089	4.14E-10	Basal-HS specific
TARBP2	0.345431241	1.16E-05	LumB-HS specific
ZNF384	-0.278925171	0.002584031	Basal-HS specific
TCAIM	-0.159232094	0.011015983	Basal-HS specific
RIOX2	-0.348223759	0.000237759	Basal-HS specific
KRT10-AS1	0.454528723	4.75E-05	LumB-HS specific
PARP2	0.265604575	0.000277449	LumB-HS specific
PABPC1L	0.693531367	2.99E-07	LumB-HS specific
ZNF736	0.289653416	0.00052997	LumB-HS specific
PSTPIP2	-0.800897275	1.78E-10	Basal-HS specific
IKZF3	-0.695204923	0.000224035	Basal-HS specific
SLA	-0.484323104	0.001278797	Basal-HS specific
MVK	0.280706725	0.000843856	LumB-HS specific
NEU3	0.390719696	0.000182252	LumB-HS specific
ZKSCAN5	0.254738696	1.48E-06	LumB-HS specific
ARSB	-0.443450996	5.62E-08	Basal-HS specific
HEYL	0.386614323	0.000411349	LumB-HS specific
MARCHF9	0.872100195	2.23E-11	LumB-HS specific
DPCD	0.263105572	0.011549976	LumB-HS specific
GET1	0.331271949	0.00047256	LumB-HS specific
ARMC7	0.394455571	1.20E-07	LumB-HS specific
ANKRD26	0.466136012	3.70E-06	LumB-HS specific
PUDP	0.193018488	0.025059154	LumB-HS specific
ARAP2	-0.735658715	4.89E-10	Basal-HS specific
HERC5	-1.142723484	2.54E-13	Basal-HS specific
ACTMAP	0.498346554	5.02E-12	LumB-HS specific
METTL6	0.317292996	5.58E-07	LumB-HS specific
NCF2	-0.591770399	8.55E-06	Basal-HS specific
CD2	-0.996509738	2.85E-07	Basal-HS specific
GPATCH1	-0.129168076	0.047431667	Basal-HS specific
NPL	-0.438594129	3.47E-05	Basal-HS specific
PIDD1	0.343163213	0.001965682	LumB-HS specific
OGG1	0.224849753	0.001097129	LumB-HS specific
SDSL	0.672389734	1.24E-08	LumB-HS specific
FCMR	0.39269653	0.017105301	LumB-HS specific
WDR24	0.547169287	6.51E-10	LumB-HS specific
SHISA4	0.600882627	2.51E-06	LumB-HS specific
CRLF3	-0.333793758	1.54E-06	Basal-HS specific
SLC26A6	0.28325646	0.002611173	LumB-HS specific
TNFSF13B	-1.468471872	2.05E-19	Basal-HS specific
MARCHF1	-0.284781788	0.013964081	Basal-HS specific
PLXNB3	-0.794695351	3.16E-08	Basal-HS specific
AKIP1	0.358913283	2.56E-06	LumB-HS specific
ZNF81	0.318906396	3.08E-05	LumB-HS specific
SGPP2	-1.418545688	2.34E-14	Basal-HS specific
WDR54	0.939899701	7.49E-20	LumB-HS specific
RNF113A	-0.24905658	0.000483071	Basal-HS specific
FBXL14	-0.325608168	0.000866727	Basal-HS specific
AP5S1	0.31572377	2.88E-06	LumB-HS specific
KMT5C	0.355887501	0.00082974	LumB-HS specific
CD86	-0.674716963	7.37E-07	Basal-HS specific
RGS4	0.600232478	0.000241976	LumB-HS specific
XRRA1	0.962937725	1.16E-15	LumB-HS specific
CCR5	-0.788053034	1.06E-05	Basal-HS specific
PSMB10	-0.703785021	3.43E-09	Basal-HS specific
ANTKMT	0.687087901	2.81E-06	LumB-HS specific
METTL4	-0.393845275	1.32E-07	Basal-HS specific
ZNF607	-0.195408836	0.033647004	Basal-HS specific
NFAM1	-0.713240482	1.27E-07	Basal-HS specific
THNSL1	-0.682914216	7.31E-11	Basal-HS specific
HOPX	0.311027382	0.015499173	LumB-HS specific
ARID3A	0.589222664	6.83E-09	LumB-HS specific
ZNF557	0.278079517	0.001357858	LumB-HS specific
PPCDC	0.239205817	0.007900691	LumB-HS specific
OBI1	-0.322233665	4.01E-05	Basal-HS specific
FZD2	0.331611276	0.014066527	LumB-HS specific
ELOVL7	-0.296066371	0.029479047	Basal-HS specific
FAXC	-0.37560843	0.004233178	Basal-HS specific
TYW5	0.217620463	0.000171153	LumB-HS specific
THAP1	0.186428436	0.016230895	LumB-HS specific
FAM222A	0.586758457	9.89E-05	LumB-HS specific
TSEN2	0.234206573	0.002013152	LumB-HS specific
CD22	0.41096505	0.036558182	LumB-HS specific
TNFRSF10A	-0.587725006	3.34E-08	Basal-HS specific
CPLX2	4.882971441	1.20E-57	LumB-HS specific
BNIP1	0.337898427	3.73E-06	LumB-HS specific
FUT2	-0.506144536	0.005522508	Basal-HS specific
YBX2	0.373476227	0.042760455	LumB-HS specific
GEMIN2	0.171746436	0.024699964	LumB-HS specific
SPSB2	-0.462891072	0.000130079	Basal-HS specific
LYSMD2	-0.501140843	1.83E-06	Basal-HS specific
IL2RG	-1.368686015	1.19E-13	Basal-HS specific
ZNF35	-0.216870446	0.001627758	Basal-HS specific
ATP5ME	0.332412809	0.003219738	LumB-HS specific
FAM83B	-1.481636352	6.10E-12	Basal-HS specific
GLDC	-0.774862043	0.003911467	Basal-HS specific
LILRB1	-0.830845542	3.29E-08	Basal-HS specific
ZNF2	0.209958229	4.59E-05	LumB-HS specific
MYO3B	-0.984604602	7.80E-09	Basal-HS specific
TIGIT	-1.137553995	1.13E-08	Basal-HS specific
PILRA	-0.562052665	6.66E-07	Basal-HS specific
SMAP1	-0.271558329	0.002936004	Basal-HS specific
LRRC37B	-0.238321077	0.004468584	Basal-HS specific
MRM1	0.38472359	0.001364529	LumB-HS specific
GFER	0.333247951	0.003926427	LumB-HS specific
SLC22A15	0.69514003	8.38E-16	LumB-HS specific
ZRANB3	0.222752615	0.001802285	LumB-HS specific
PIGF	0.233847659	0.00127834	LumB-HS specific
ZSCAN22	0.487410784	2.21E-13	LumB-HS specific
ZFPM1	0.750008995	1.01E-12	LumB-HS specific
LPAR5	-0.632132548	7.23E-07	Basal-HS specific
P2RY10	-0.571922355	0.005127732	Basal-HS specific
FCHO1	-0.507715733	0.002725817	Basal-HS specific
NHLRC1	-0.450631166	0.000319918	Basal-HS specific
FBF1	0.35211316	0.003140015	LumB-HS specific
LAG3	-1.370498794	3.48E-12	Basal-HS specific
SIGLEC10	-1.073198826	1.70E-12	Basal-HS specific
HPSE	-0.642334625	1.68E-07	Basal-HS specific
PLA2G2D	-0.822590331	9.29E-06	Basal-HS specific
STYK1	-0.656758675	6.08E-05	Basal-HS specific
MAP10	-0.766973704	2.97E-08	Basal-HS specific
SLC13A3	-0.563454976	0.001338206	Basal-HS specific
CD274	-0.890353774	1.71E-07	Basal-HS specific
TMEM121	0.839494796	1.50E-06	LumB-HS specific
IQCC	0.468566836	9.25E-07	LumB-HS specific
PTPN22	-1.063015939	3.90E-12	Basal-HS specific
SRPK3	-0.4791234	0.021243455	Basal-HS specific
CXCR3	-0.966485862	2.14E-06	Basal-HS specific
MMP25	-0.443639536	0.014526041	Basal-HS specific
CXCR6	-1.036963142	6.73E-08	Basal-HS specific
ZBP1	-1.169983814	5.22E-08	Basal-HS specific
NALF2	0.753998517	0.000918029	LumB-HS specific
FSBP	0.393150073	0.000153301	LumB-HS specific
TMEM198	0.367204561	0.02141476	LumB-HS specific
DISP2	1.691881919	5.67E-18	LumB-HS specific
ZNF771	0.224023557	0.030884498	LumB-HS specific
PCBP1	-0.240364605	0.008168353	Basal-HS specific
MRPS28	0.596212185	6.00E-10	LumB-HS specific
ADAMTS6	0.310502873	0.005816465	LumB-HS specific
PSD	1.093886855	6.54E-11	LumB-HS specific
PTPN20	-0.980515035	2.73E-05	Basal-HS specific
NCR3LG1	1.120457437	3.82E-08	LumB-HS specific
CCDC157	0.410319274	5.00E-05	LumB-HS specific
OPRD1	0.83306107	0.001785639	LumB-HS specific
SLA2	-1.070600142	1.92E-08	Basal-HS specific
SIGLEC9	-0.447768226	0.000246117	Basal-HS specific
XK	-0.563899397	0.002577182	Basal-HS specific
PAX7	0.600338991	0.028492888	LumB-HS specific
OSM	-1.346025223	5.43E-17	Basal-HS specific
ACTR3C	-0.393055746	0.000130957	Basal-HS specific
CRELD1	0.29511888	0.001056805	LumB-HS specific
CACNA1I	0.664571008	0.002606591	LumB-HS specific
ICOS	-1.227757759	3.05E-09	Basal-HS specific
CARMIL3	0.567181815	0.001531151	LumB-HS specific
SOX2	2.09963458	3.23E-16	LumB-HS specific
SLC6A12	-0.812054714	0.003876105	Basal-HS specific
ASIC3	0.685831059	3.47E-05	LumB-HS specific
NOX5	1.094285634	0.021717429	LumB-HS specific
SIRPB1	-0.534930926	0.003377634	Basal-HS specific
PDZD7	0.328116351	0.048378132	LumB-HS specific
CADPS	1.590777226	3.92E-05	LumB-HS specific
C19orf38	-0.357169508	0.015070844	Basal-HS specific
CD1A	-3.290041853	3.86E-31	Basal-HS specific
SLC8A2	1.884689208	7.84E-13	LumB-HS specific
SLC6A1	0.63480857	2.18E-06	LumB-HS specific
SULT1C2	1.448848574	8.09E-12	LumB-HS specific
CCNI2	-0.866408278	2.30E-09	Basal-HS specific
SYT5	2.47588866	3.10E-24	LumB-HS specific
MISFA	0.256371274	0.010416748	LumB-HS specific
APOBEC3A	-1.131508002	7.80E-07	Basal-HS specific
ATP6V0D2	0.434755301	0.012416512	LumB-HS specific
FASLG	-0.935587138	2.88E-05	Basal-HS specific
PXMP2	0.385006048	1.57E-05	LumB-HS specific
PSEN2	0.261646031	0.015864096	LumB-HS specific
VWA5B2	0.891496724	0.013935955	LumB-HS specific
SLCO4C1	-0.495094743	1.83E-05	Basal-HS specific
ITGA2B	0.481402434	0.008543258	LumB-HS specific
HESX1	-0.249241695	0.019210258	Basal-HS specific
DNAH3	-0.737800607	0.001191103	Basal-HS specific
AMACR	0.863110221	7.82E-16	LumB-HS specific
JAKMIP2	-0.029918121	0.022249204	Basal-HS specific
UCN	0.632845163	0.000110975	LumB-HS specific
PFN4	0.245754037	0.035260463	LumB-HS specific
KCNN2	1.275676808	1.73E-19	LumB-HS specific
YY2	0.242239444	0.028290319	LumB-HS specific
STK31	-0.184694104	0.002442372	Basal-HS specific
ST20	-0.272655667	0.014013282	Basal-HS specific
SERPINA12	2.237002497	2.06E-15	LumB-HS specific
CDK5R2	2.869872639	1.11E-07	LumB-HS specific
ENKUR	-0.923482573	1.79E-08	Basal-HS specific
OTOF	-0.834241474	0.000169928	Basal-HS specific
TH	0.771422859	0.000720794	LumB-HS specific
MEPE	1.279977444	0.000193979	LumB-HS specific
FOXD4	0.33503755	0.042398627	LumB-HS specific
MTCP1	-0.51400612	2.57E-08	Basal-HS specific
CDKL3	0.742999194	9.23E-16	LumB-HS specific
OGFOD2	0.522089605	2.28E-07	LumB-HS specific
GEMIN7	0.441843157	7.76E-08	LumB-HS specific
PRR5-ARHGAP8	0.965343386	7.46E-11	LumB-HS specific
CFAP119	0.725800565	2.61E-07	LumB-HS specific
GNAT2	0.517290636	0.00012996	LumB-HS specific
IFNG	-1.173022025	3.77E-05	Basal-HS specific
HS3ST5	3.843564479	8.08E-34	LumB-HS specific
HS3ST6	-0.297662789	0.000294464	Basal-HS specific
CCDC60	2.42175636	7.55E-22	LumB-HS specific
CPN2	1.193683532	7.75E-10	LumB-HS specific
PROZ	0.626072343	0.001531096	LumB-HS specific
SLC34A3	0.722850949	5.96E-07	LumB-HS specific
FER1L6	2.320495833	1.41E-07	LumB-HS specific
SLN	-0.666101382	0.003724354	Basal-HS specific
NDUFA7	0.330156077	0.004369019	LumB-HS specific
IL12B	-0.898857377	2.15E-05	Basal-HS specific
RBM14-RBM4	0.366459991	0.000374928	LumB-HS specific
FBXW12	0.853964049	5.56E-08	LumB-HS specific
LHX8	0.191643614	6.77E-06	LumB-HS specific
TMEM191C	0.432949546	0.00093455	LumB-HS specific
RASL11B	0.431442427	0.018756524	LumB-HS specific
SPATC1	-0.415047157	0.003286124	Basal-HS specific
PLPPR5	0.903742361	0.000315234	LumB-HS specific
GPR31	-0.887960218	5.92E-06	Basal-HS specific
SLC5A10	0.913877623	2.27E-08	LumB-HS specific
UTS2	-1.261988902	7.46E-05	Basal-HS specific
KIR2DL4	-1.726469898	1.31E-11	Basal-HS specific
TRPM5	1.465688657	0.002417068	LumB-HS specific
REN	0.643850258	0.005448736	LumB-HS specific
IL21	-0.992009594	0.000944795	Basal-HS specific
SLC45A2	1.881197848	1.08E-05	LumB-HS specific
NT5C1B	-0.783314869	0.000888159	Basal-HS specific
CLEC6A	-1.24644623	5.34E-06	Basal-HS specific
MYADML2	0.455687215	0.009131763	LumB-HS specific
CBY3	0.653443693	1.57E-05	LumB-HS specific
CR1L	-2.107501443	5.07E-20	Basal-HS specific
GNG3	0.416465733	0.011510953	LumB-HS specific
PPP1R27	-0.61427716	5.13E-07	Basal-HS specific
HYAL4	-1.395673768	0.000724877	Basal-HS specific
MYH6	-0.859113618	0.001485603	Basal-HS specific
ZACN	0.392155658	0.009421961	LumB-HS specific
IFNL3	-0.894105747	0.002143063	Basal-HS specific
IFNL2	-0.97915361	0.000855334	Basal-HS specific
GPHA2	0.882143824	0.004359784	LumB-HS specific
ACOD1	-1.296339463	1.61E-06	Basal-HS specific
TEX35	-0.752357868	0.005739244	Basal-HS specific
OR1F1	-2.377911328	1.17E-08	Basal-HS specific
UBE2F-SCLY	1.091165619	4.03E-10	LumB-HS specific
DRGX	-3.951524394	9.64E-13	Basal-HS specific
